# Chromatin endogenous cleavage provides a global view of yeast RNA polymerase II transcription kinetics

**DOI:** 10.1101/2024.07.08.602535

**Authors:** Jake VanBelzen, Bennet Sakelaris, Donna Garvey Brickner, Nikita Marcou, Hermann Riecke, Niall Mangan, Jason H. Brickner

## Abstract

Chromatin immunoprecipitation (ChIP-seq) is the most common approach to observe global binding of proteins to DNA *in vivo*. The occupancy of transcription factors (TFs) from ChIP-seq agrees well with an alternative method, chromatin endogenous cleavage (ChEC-seq2). However, ChIP-seq and ChEC-seq2 reveal strikingly different patterns of enrichment of yeast RNA polymerase II. We hypothesized that this reflects distinct populations of RNAPII, some of which are captured by ChIP-seq and some of which are captured by ChEC-seq2. RNAPII association with enhancers and promoters - predicted from biochemical studies - is detected well by ChEC-seq2 but not by ChIP-seq. Enhancer/promoter bound RNAPII correlates with transcription levels and matches predicted occupancy based on published rates of enhancer recruitment, preinitiation assembly, initiation, elongation and termination. The occupancy from ChEC-seq2 allowed us to develop a stochastic model for global kinetics of RNAPII transcription which captured both the ChEC-seq2 data and changes upon chemical-genetic perturbations to transcription. Finally, RNAPII ChEC-seq2 and kinetic modeling suggests that a mutation in the Gcn4 transcription factor that blocks interaction with the NPC destabilizes promoter-associated RNAPII without altering its recruitment to the enhancer.
