## Supplementary Table S3 for "Chromatin endogenous cleavage provides a global view of yeast RNA polymerase II transcription kinetics"

### Sheet: Sheet1
Plasmid	Description	Reference (PMID)	Notes	Primer Name	Primer Sequence (5'-3')	Benchling Link
pGZ108	MNase tagging vector pFA6a-3FLAG-MNase-kanMX6	26490019		[GOI].MNase.F	[50 bp homology to gene of interest]-GGTCGACGGATCCCCGGGTT
				[GOI].MNase.R	[50 bp homology to Gene of Interest]-GAATTCGAGCTCGTTTAAAC
pSB2271	OsTir1 at LEU2 locus pNH605-pGPD1-OsTIR1-LEU2	27156448	Transform amplicon into leu2∆0 background to generate OsTir1:LEU2	leu2∆0.OsTir1 3F	TATCAAATTGTCCGCCAGTTCCTCAAAAAGATCCATGTATAATCTTCATTATTACAGCCCTCTTGAACTGTGGGAATACTCAGGTATCGT
				leu2∆0.OsTir1 3R	TCCATTTTGTAATTTCGTGTCGTTT
pV5-IAA7-His3MX6	IAA7 tagging vector His3MX6 from pFA6a-His3MX6 replaced HIS3 in pGZ363	This Study	Transform amplicon to generate Sua7-3V5-IAA7:HIS3MX	Sua7.IAA7.His3MX.F	GCTTGTGGATCCGCAGCTTATTGCTAATGGTGTAGTGTCTTTGGATAACTTACCGGGCGTTGAAAAGAAAAGCTTGCCCGGGTTAATTAA	https://benchling.com/s/seq-dN6Y1qjvq5T43tAumZoN?m=slm-TDkyJ4JKFuYVMfCI2TJ7
				Sua7.IAA7.His3MX.R	AAAGGTTCTACCCTCTAACACGAGTACCCGTGCTTCTTGTTCCTATAATTTACTGTTTTATCACTTCATTAATCGATGAATTCGAGCTCG
pADH1pro-Ser2p-MNase-natMX6	Ser2p Mintbody-MNase	34854870 & This Study	Transform amplicon to integrate at his3∆1	his3.pNatMX 2F	TGCCATAAGAGAAGCCACCTCGCCCAATGGTACCAACGATGTTCCCTCCACCAAAGGTGTTCTTATGTAGCTATGCGGCATCAGAGCAGA	https://benchling.com/s/seq-8tomFw7CXsFPIN0uuefm?m=slm-F5OnsSpwrNMkrFg7Mq89
				his3.pNatMX 2R	GACATTCATAGGTATACATATATACACATGTATATATATCGTATGCTGCAGCTTTAAATAATCGGTGTCAATAGGGAGACCGGCAGATCC
pADH1pro-Ser5p-MNase-natMX6	Ser5p Mintbody-MNase	36539402 & This Study	Transform amplicon to integrate at his3∆1	his3.pNatMX 2F	TGCCATAAGAGAAGCCACCTCGCCCAATGGTACCAACGATGTTCCCTCCACCAAAGGTGTTCTTATGTAGCTATGCGGCATCAGAGCAGA	https://benchling.com/s/seq-ZMdmSBYiViRWVsey4oL0?m=slm-QGYRxYZrV66SBXn01Oyr
				his3.pNatMX 2R	GACATTCATAGGTATACATATATACACATGTATATATATCGTATGCTGCAGCTTTAAATAATCGGTGTCAATAGGGAGACCGGCAGATCC
bRA89	gRNA Expression Vector	28405019	Digest with BplI to clone in gRNA
Primers / Synthetic Oligonucloetides	Description	Reference (PMID)	Notes	Primer Name	Primer Sequence (5'-3')
Kin28 L83G gRNA Target	Targets genomic sequence: 5'-TGATAATTTAAATCTCGTTCTGG	This Study	Hybridize and clone into BplI-digested bRA89 to express gRNA. Contains compatible sticky ends.	Kin28.L83G.gRNA.F	TGATAATTTAAATCTCGTTCGTTTT
				Kin28.L83G.gRNA.R	GAACGAGATTTAAATTATCAGATCA
Kin28 L83G Repair DNA	Repair template used with CRISPIR-Cas9	14749387	Hybridize and transform into yeast with bRA89 plasmid containing gRNA	Kin28.L83G.Repair.F	TTTATGGCTTATGATAATTTAAATCTCGTTggtGAGTTCCTACCAACTGATCTAGAGGTGGT
				Kin28.L83G.Repair.R	ACCACCTCTAGATCAGTTGGTAGGAACTCaccAACGAGATTTAAATTATCATAAGCCATAAA
Kin28 V21C gRNA Target	Targets genomic sequence: 5'-TACTTATGCGGTTGTTTACTTGG	This Study	Hybridize and clone into BplI-digested bRA89 to express gRNA. Contains compatible sticky ends.	Kin28.V21C.Repair.F	TACTTATGCGGTTGTTTACTGTTTT
				Kin28.V21C.Repair.R	AGTAAACAACCGCATAAGTAGATCA
Kin28 V21C Repair DNA	Repair template used with CRISPIR-Cas9	27477907	Hybridize and transform into yeast with bRA89 plasmid containing gRNA	Kin28.V21C.Repair.F	AAGAAAGTTGGTGAGGGTACTTATGCGGTTTgtTACTTGGGTTGTCAACACTCTACTGGAAGA
				Kin28.V21C.Repair.R	TCTTCCAGTAGAGTGTTGACAACCCAAGTAacAAACCGCATAAGTACCCTCACCAACTTTCTT
GCN4sm Repair DNA	Repair template used with CRISPIR-Cas9	38798450	Hybridize and transform into yeast with bRA89 plasmid containing gRNA	GCN4sm.Repair.F	AGTCGTTAAGAAGTCACATCATGTTGGAAAGGATGACGAATCcAGACTaGAcCAcCTAGGTGTTGTTGCTTACAACCGCAAACAGCGTTCGATTCCACTTTCTCCAATTGTG
				GCN4sm.Repair.R	CACAATTGGAGAAAGTGGAATCGAACGCTGTTTGCGGTTGTAAGCAACAACACCTAGgTGgTCtAGTCTgGATTCGTCATCCTTTCCAACATGATGTGACTTCTTAACGACT
gcn4pd Repair DNA	Repair template used with CRISPIR-Cas9	38798450	Hybridize and transform into yeast with bRA89 plasmid containing gRNA	gcn4pd.Repair.F	AGTCGTTAAGAAGTCACATCATGTTGGAAAGGATGACGAATCcAGACTaGAcCAcCTAGGTGcTGccGCTgcCAACCGCAAACAGCGTTCGATTCCACTTTCTCCAATTGTG
				gcn4pd.Repair.R	CACAATTGGAGAAAGTGGAATCGAACGCTGTTTGCGGTTGgcAGCggCAgCACCTAGgTGgTCtAGTCTgGATTCGTCATCCTTTCCAACATGATGTGACTTCTTAACGACT
GCN4 gRNA Target	Targets genomic sequence: 5'-GAATCGAGACTGGATCATCTAGG	38798450	Hybridize and clone into BplI-digested bRA89 to express gRNA. Contains compatible sticky ends.	GCN4.gRNA.F	GAATCGAGACTGGATCATCTGTTTT
				GCN4.gRNA.R	AGATGATCCAGTCTCGATTCGATCA
gcn4∆-HygromycinB Amplicon	Amplicon used to generate gcn4∆::HygromycinB	This Study	Use bRA89 as template in PCR. Transform product to generate gcn4∆::HygromycinB	gcn4null.Hyg F	ATCATTATTATTACTAAAGTTTTGTTTACCAATTTGTCTGCTCAAGAAAATAAATTAAATACAAATAAAAGTATGGGAAGTCATCGACGT
				gcn4null.Hyg R	TAAGTGAATGTATCTATTTCGTTATACACGAGAATGAAATAAAAAATATAAAATAAAAGGTAAATGAAACGGCATCAGAGCAGATTGTAC
