## Supplementary Table S2 for "Chromatin endogenous cleavage provides a global view of yeast RNA polymerase II transcription kinetics"

### Sheet: Sheet1
Srain	Genotype	Figures	ChEC-seq2 Cleavage Time Point (minutes)	Parent Strain
BY4741	MATa his3∆1 leu2∆0 ura3∆0 met15∆0	2C, 3D, 4A, S2-1D, S5-1	-
JBY555	MATa leu2∆0 ura3∆0 met15∆0 gcn4-pd-GFP:kanMX6	7A,B	-
JBY556	MATa leu2∆0 ura3∆0 met15∆0 GCN4-sm-GFP:kanMX6	7A,B	-
JVY021	MATa his3∆1 leu2∆0 ura3∆0 met15∆0 KIN28-3FLAG-MNase-ADH1term:kanMX6	3A,B 4B-D,	3	BY4741
JVY022	MATa his3∆1 leu2∆0 ura3∆0 met15∆0 RPB1-3FLAG-MNase-ADH1term:kanMX6	2A-D, 3B,3E,3G, 4B-D, 6B, S2-1A-C, S2-2A,B, S3-1C, S6-1A,C	1	BY4741
JVY024	MATa his3∆1 leu2∆0 ura3∆0 met15∆0 RPB3-3FLAG-MNase-ADH1term:kanMX6	2A-D, S2-1A,B	1	BY4741
JVY033	MATa his3∆1 leu2∆0 ura3∆0 met15∆0 kin28isV21C,L83G	S5-1	-	JVY018
JVY053	MATa his3∆1 leu2∆0 ura3∆0 met15∆0 TFA1-3FLAG-MNase-ADH1term:kanMX6	2D,E	3	BY4741
JVY054	MATa his3∆1 leu2∆0 ura3∆0 met15∆0 TOA2-3FLAG-MNase-ADH1term:kanMX6	2D,E	1	BY4741
JVY105	MATa his3∆1 leu2∆0 ura3∆0 met15∆0 RPB1-3FLAG-MNase-ADH1term:kanMX6 kin28isV21C,L83G	5G,H, S5-1	1	JVY033
JVY141	MATa leu2∆0 ura3∆0 met15∆0 CYC1pro-SV40NLS-MNase-ADH1term:HIS3	2A-D, 3A-B, 4B-D, S2-1A-B,E	0.25	BY4741
JVY144	MATa his3∆1 leu2∆0 ura3∆0 met15∆0 CTK1-3FLAG-MNase-ADH1term:kanMX6	3A,B, 4B-D,	5	BY4741
JVY145	MATa his3∆1 leu2∆0 ura3∆0 met15∆0 SPT5-3FLAG-MNase-ADH1term:kanMX6	3A,B	0.5	BY4741
JVY187	MATa his3∆1 ura3∆0 met15∆0 RPB1-3FLAG-MNase-ADH1term:kanMX6 TDH3pro-OsTir1-ADH1term:LEU2 SUA7-3V5-IAA7-ADH1term:HIS3	5D	1	JVY180
JVY188	MATa ura3∆0 met15∆0 TFA1-3FLAG-MNase-ADH1term:kanMX6 TDH3pro-OsTir1-ADH1term:LEU2 SUA7-3V5-IAA7-ADH1term:HIS3	5D	3	JVY181
JVY189	MATa ura3∆0 met15∆0 TOA2-3FLAG-MNase-ADH1term:kanMX6 TDH3pro-OsTir1-ADH1term:LEU2 SUA7-3V5-IAA7-ADH1term:HIS3	5D	1	JVY182
JVY191	MATa ura3∆0 met15∆0 CYC1pro-SolubleMNase:HIS3 TDH3pro-OsTir1-ADH1term:LEU2 SUA7-3V5-IAA7-ADH1term:kanMX6	5D	0.25	JVY184
JVY196	MATα ade2-1 can1-100 his3-11,15 leu2-3,112 trp1-1 ura3-1 MED1-3FLAG-MNase-ADH1term:kanMX6	2D, 5F	5	CRY2
JVY198	MATα ade2-1 can1-100 his3-11,15 leu2-3,112 trp1-1 ura3-1 MED8-3FLAG-MNase-ADH1term:kanMX6	5F	10	CRY2
JVY207	MATa his3∆1 leu2∆0 ura3∆0 met15∆0 RAP1-3FLAG-MNase:kanMX6	2D	2	BY4741
JVY293	MATa his3∆1 ura3∆0 met15∆0 TDH3pro-OsTir1-ADH1term:LEU2 SUA7-3xV5-IAA7-ADH1term:HIS3MX6 RPB1-3FLAG-MNase-ADH1term:kanMX6	5A-C, 5E, 6C	1	JVY223
JVY302	MATa leu2∆0 ura3∆0 met15∆0 his3∆1:ADH1pro-Ser2pMintbody-3V5-MNase-ADH1term:natMX6	3C-G, 4B-D, S3-1A-C	1	BY4741
JVY305	MATa leu2∆0 ura3∆0 met15∆0 his3∆1:ADH1pro-Ser5pMintbody-3V5-MNase-ADH1term:natMX6	3C-G, 4B-D, S3-1A-C	1	BY4741
JVY314	MATa leu2∆0 ura3∆0 met15∆0 his3∆1:ADH1pro-Ser2pMintbody-3V5-MNase-ADH1term:natMX6 kin28isV21C,L83G	5G, S3-1B	1	JVY033
JVY317	MATa leu2∆0 ura3∆0 met15∆0 his3∆1:ADH1pro-Ser5pMintbody-3V5-MNase-ADH1term:natMX6 kin28isV21C,L83G	5G, S3-1B	1	JVY033
JVY338	MATa leu2∆0 ura3∆0 met15∆0 his3∆1:CYC1pro-SV40NLS-MNase-ADH1term:kanMX6	2A,D-F, 3E-G	0.25	JVY141
JVY345	MATa his3∆1 ura3∆0 met15∆0 CYC1pro-SV40NLS-MNase-ADH1term:kanMX6 SUA7-V5-IAA7-ADH1term:HIS3MX6 TEFpro-OsTir1-ADH1term:LEU2	5C-E	0.25	JVY341
JVY346	MATa leu2∆0 ura3∆0 met15∆0 his3∆1:CYC1pro-SV40NLS-MNase-ADH1term:kanMX6 kin28isV21C,L83G	5G-H, 6D	0.25	JVY143
JVY353	MATa his3∆1 leu2∆0 ura3∆0 met15∆0 RPB1-3FLAG-MNase-ADH1term:kanMX6 gcn4∆:TEFpro-HygromycinB-TEFterm	7C-E, S7-1	1	JVY022
JVY356	MATa leu2∆0 ura3∆0 met15∆0 his3∆1:CYC1pro-SV40NLS-MNase-ADH1term:kanMX6 gcn4∆:TEFpro-HygromycinB-TEFterm	7C-E	0.25	JVY338
JVY357	MATa his3∆1 leu2∆0 ura3∆0 met15∆0 RPB1-3FLAG-MNase-ADH1term:kanMX6 GCN4-sm	7C-E	1	JVY022
JVY358	MATa his3∆1 leu2∆0 ura3∆0 met15∆0 RPB1-3FLAG-MNase-ADH1term:kanMX6 gcn4-pd	7C-E	1	JVY022
JVY359	MATa leu2∆0 ura3∆0 met15∆0 his3∆1:CYC1pro-SV40NLS-MNase-ADH1term:kanMX6 GCN4-sm	7C-E	0.25	JVY338
